# Ribosome rescue factor PELOTA modulates translation start site choice and protein isoform levels of transcription factor C/EBPα

**DOI:** 10.1101/2023.01.16.524343

**Authors:** Samantha G. Fernandez, Lucas Ferguson, Nicholas T. Ingolia

## Abstract

Translation initiation at alternative start sites can dynamically control the synthesis of two or more functionally distinct protein isoforms from a single mRNA. Alternate isoforms of the hematopoietic transcription factor CCAAT-enhancer binding protein *α* (C/EBP*α*) produced from different start sites exert opposing effects during myeloid cell development. This alternative initiation depends on sequence features of the *CEBPA* transcript, including a regulatory upstream open reading frame (uORF), but the molecular basis is not fully understood. Here we identify *trans*-acting factors that affect C/EBP*α* isoform choice using a sensitive and quantitative two-color fluorescence reporter coupled with CRISPRi screening. Our screen uncovered a role for the ribosome rescue factor PELOTA (PELO) in promoting expression of the longer C/EBP*α* isoform, by directly removing inhibitory unrecycled ribosomes and through indirect effects mediated by the mechanistic target of rapamycin (mTOR) kinase. Our work provides further mechanistic insights into coupling between ribosome recycling and translation reinitiation in regulation of a key transcription factor, with implications for normal hematopoiesis and leukemiagenesis.
