## Supplemental Tables for "Ribosome rescue factor PELOTA modulates translation start site choice and protein isoform levels of transcription factor C/EBPα"

### Sheet: TableS1
Name	Experiment	Construct details	Source	Notes
pCRISPRi-v2	CRISPRi sgRNA expression vector	pU6-sgRNA-EF1Alpha-Puro-T2A-BFP	Horlbeck et al. Elife 2016	Lentiviral integration
pNTI205	AAVS1 targeting sgRNA expression vector	pU6-sgRNA	Mali et al. Science 2013
pNTI206	AAVS1 targeting sgRNA expression vector	pU6-sgRNA	Mali et al. Science 2013
pNTI313	spCas9 expression vector	pCMV-spCas9-Cerulean-BtODC1(PEST)-bGH
pNTI557	Sleeping beauty transposition vector	pSBi-RBSA-Neo-EEF1A-bGH	Kowarz et al. Biotechnol. J. 2015
pNTI620	AAVS1 integration vector	T2A-Puro	This paper	Lentiviral expression vector
pNTI673	VSVG	Lentiviral packaging plasmid	This paper
pNTI674	Gag-Pol	Lentiviral packaging plasmid	This paper
pNTI771	CRISPRi dual sgRNA expression vector	p7SK-sgRNA-tracrV2-pU6-sgRNA-tracrWT-EF1Alpha-Puro-T2A-BFP	Diehl et al. NAR 2021	Lentiviral integration
pNTI775	Sleeping beauty transposition vector	pSBi-RBSA-Hygro-EEF1A-bGH	Kowarz et al. Biotechnol. J. 2015
pSF042A	mNeonGreen2(1-10) fragment	pSFFV-mNeonGreen2(1-10)	Feng et al. Nature Comm. 2017
pSF047A	Two color CEBPA reporter with native uORF Kozak	pSFFV-CEBPA(1-44aa)-mNG2(11)-CEBPA(44-286aa)-mScarlet-1XFlag-SV40	This paper	Derived from pNTI620
pSF047AB	Two color CEBPA reporter with uORF start codon mutant	pSFFV-CEBPA(1-44aa)-mNG2(11)-CEBPA(44-286aa)-mScarlet-1XFlag-SV40	This paper	Derived from pNTI620
pSF047AC	Two color CEBPA reporter with Long start codon mutant	pSFFV-CEBPA(1-44aa)-mNG2(11)-CEBPA(44-286aa)-mScarlet-1XFlag-SV40	This paper	Derived from pNTI620
pSF047AD	Two color CEBPA reporter with optimized uORF Kozak	pSFFV-CEBPA(1-44aa)-mNG2(11)-CEBPA(44-286aa)-mScarlet-1XFlag-SV40	This paper	Derived from pNTI620; 5' UTR sequence: tataaaagctgggccggcgcgggccgggccattcgcgacccggaggtgcgcgggcgcgggcgagcagggtctccgggtgggcggcggcgacgccccgcgcaggctggaggccgccgaggGCcgccatggcgggagaactctaactccccc
pSF047AE	Two color CEBPA reporter with PEST fusion	pSFFV-CEBPA(1-44aa)-mNG2(11)-CEBPA(44-286aa)-mScarlet-1XFlag-BtODC1(PEST)-SV40	This paper	Derived from pNTI620
pSF063A	Two color CEBPA reporter with 30 nucleotide uORF	pSFFV-CEBPA(1-44aa)-mNG2(11)-CEBPA(44-286aa)-mScarlet-1XFlag-SV40	This paper	Derived from pNTI620; uORF sequence: atggcgggagaactcccgggagaactctaa
pSF065A	Two color CEBPA reporter with 6 nucleotide uORF	pSFFV-CEBPA(1-44aa)-mNG2(11)-CEBPA(44-286aa)-mScarlet-1XFlag-SV40	This paper	Derived from pNTI620; uORF sequence: atggcgtaa
pSF081A	IRFP670 expression vector	pSBi-RBSA-Neo-EEF1A-iRFP670-bGH	This paper	Derived from pNTI557
pSF141B	Two color CEBPA reporter with short 5'UTR	pSFFV-CEBPA(1-44aa)-mNG2(11)-CEBPA(44-286aa)-mScarlet-1XFlag-SV40	This paper	Derived from pNTI620; 5'UTR sequence: aaggtgtcgtgaaaactacccc
pSF138A	Shield1 HaloTag overexpression vector	pSBi-RBSA-Hygro-pEFIA-FKBP12(DD)-HaloTag-v5	This paper	Derived from pNTI775
pSF142B	Shield1 PELO overexpression vector	pSBi-RBSA-Hygro-pEF1A-PELO-FKBP12(DD)-v5	This paper	Derived from pNTI775

### Sheet: TableS2
Name	Amplicon	Relevant Plasmid	Sequence
oSF501	FWD, SFFV promoter	pSF47A-E	GGTCTCAATTGCACCGGTACGTAACGCCATTTTGCAAGGC
oSF502	REV, SFFV promoter	pSF47A-E	CTTTTATATCGAAGCTTCAGCCCGGGCGACTCAGTCTGTC
oSF503	FWD, CEBPA 5'UTR-CDS(1-44)-mNG2(11)	pSF47A-E	GACAGACTGAGTCGCCCGGGCTGAAGCTTCGATATAAAAGCT
oSF488	REV, CEBPA 5'UTR-CDS(1-44)-mNG2(11)	pSF47A-E	GGGATCCTATTACATCGGTAAAGGCCTTTTGCCACTCCTTGAAGTTGAGCTCGGTGGATC
oSF470	FWD, CEBPA CDS(44-286)	pSF47A-E	CTTTACCGATGTAATAGGATCCCCACCTGCCGC
oSF197	REV, CEBPA CDS(44-286)	pSF47A-E	TCGCCCTTGCTCACGGATCCCGCGCAGTTGCCCATGGCCT
oSF198	FWD, mScarlet-H-1XFlag	pSF47A-E	TGGGCAACTGCGCGGGATCCGTGAGCAAGGGCGAGGCAGT
oSF206	REV, mScarlet-H-1XFlag	pSF47A-E	CTAGTGGATCTTACTTATCGTCGTCATCCTTGTAATCGCTTCCCTTGTACAGCTCGTCC
oSF976	FWD, short 5'UTR-CEBPA reporter	pSF141B	CGCCCGGGCTGAAGCTTCGAAAGGTGTCGTGAAAACTACC
oSF469	REV, short 5'UTR-CEBPA reporter	pSF141B	TGTCCCTAGTAAAGCCTGCAAACTTGTTTATTGCAGCTTATAATG
oSF726	FWD, IRFP-670	pSF081A	CTACCCCAAGCTGGCCTCTGGCCACCATGGCGCGTAAGGT
oSF727	REV, IRFP-670	pSF081A	ATCCCCAAGCTTGGCCTGACTTAGCGTTGGTGGTGGGCGG
oSF890	FWD, FKBP12-HaloTag	pSF138A	CTACCCCAAGCTGGCCTCTGATGGGAGTGCAGGTGGAAAC
oSF930	REV, FKBP12-HaloTag	pSF138A	CCAGTACCGATTTCGGATCCTGATCCTTCCGGTTTTAGAA
oSF931	FWD, HaloTag-v5	pSF138A	TTCTAAAACCGGAAGGATCAGGATCCGAAATCGGTACTGG
oSF893	REV, HaloTag-v5	pSF138A	ATCCCCAAGCTTGGCCTGACTCAAGTAGAATCCAAACCTAACA
oSF990	FWD, PELO-FKBP12	pSF142B	CTACCCCAAGCTGGCCTCTGATGAAGCTCGTGAGGAAGAA
oSF991	REV, PELO-FKBP12	pSF142B	ACCTGCACTCCTGATCCATCCTCTTCAGAACTGGAATC
oSF992	FWD, FKBP12-v5	pSF142B	GTTCTGAAGAGGATGGATCAGGAGTGCAGGTGGAAAC
oSF400	REV, CEBPA reporter-PEST	pSF47AE	GGCGGGAAGTCCTGGGTCCGCTTATCGTCGTCATCCTTGT
oSF401	FWD, 1XFlag-BtODC1(PEST)	pSF47AE	ACAAGGATGACGACGATAAGCGGACCCAGGACTTCCCGCC
oSF402	REV, 1XFlag-BtODC1(PEST)	pSF47AE	TCTTATCGTCGAAGCTTCAGCTACACGTCAATACGCGTGG
oSF960	REV, 30nt uORF CEBPA reporter	pSF063A	GTTCTCCCGCCATGGCGGCCCTCGGCG
oSF961	FWD, 30nt uORF CEBPA reporter	pSF063A	GCCGCCATGGCGGGAGAACTCCCGGGAGAACTCTAACTCCC
oSF652	REV, 9nt uORF CEBPA reporter	pSF065A	TTACGCCATGGCGGCCCTCGGCGG
oSF653	FWD, 9nt uORF CEBPA reporter	pSF065A	GCCGCCATGGCGTAACTCCCCCATGGAG

### Sheet: TableS3
Target	Protospacer	Experiment	Source
Nontargeting	GCGCCAAACGTGCCCTGACGG	CRISPRi	Horlbeck et al. Elife 2016
CNOT9	GAGTCGGATGGCGGCTACGG	CRISPRi	Horlbeck et al. Elife 2016
DAP5	GGTGAGTCGGAGCTCTATGG	CRISPRi	Horlbeck et al. Elife 2016
DENR	GGGAGACGAGTTGCATGTGT	CRISPRi	Horlbeck et al. Elife 2016
DDX17	GGAAGGAGACGCCTAAACCG	CRISPRi	Horlbeck et al. Elife 2016
DDX24	GGGTACAGCGGCGGTTTCTG	CRISPRi	Horlbeck et al. Elife 2016
EXOSC2	GTAACTCCCCGCGGGACCCA	CRISPRi	Horlbeck et al. Elife 2016
MCTS1	GAGATCCCCTCACACGAGGA	CRISPRi	Horlbeck et al. Elife 2016
MTOR	GGGGCCTGAAGCGGCGGTAC	CRISPRi	Horlbeck et al. Elife 2016
PCBP2_1	GAAAGGGGAGCGGGCGGGAA	CRISPRi	Horlbeck et al. Elife 2016
PCBP2_2	GCCTGGCACAGTGAGGTGGT	CRISPRi	Horlbeck et al. Elife 2016
PELO	GGCCAGCGGGAACTGTGTAG	CRISPRi	Horlbeck et al. Elife 2016
RBM12	GAGGAGGTGGTGGCTGCGTT	CRISPRi	Horlbeck et al. Elife 2016
RHEB	GCGGCCACTCACCCACAGAC	CRISPRi	Horlbeck et al. Elife 2016
SAMD4B	GGAGCTTGCGGGCCCGAGAG	CRISPRi	Horlbeck et al. Elife 2016
TSC1	GGGCCTTGGCCCTTTCACGA	CRISPRi	Horlbeck et al. Elife 2016
ZC3H3	GGGAAAAGGAGATATTACGG	CRISPRi	Horlbeck et al. Elife 2016
AAVS1_T1	TCCCCTCCACCCCACAGTG	Targeting	Mali et al. Science 2013
AAVS1_T2	GGGCCACTAGGGACAGGAT	Targeting	Mali et al. Science 2013
